# Characterization of the First Turtle Organoids: A Model for Investigating Unique Adaptations with Biomedical Potential

**DOI:** 10.1101/2023.02.20.527070

**Authors:** Christopher Zdyrski, Vojtech Gabriel, Thea B. Gessler, Abigail Ralston, Itzel Sifuentes-Romero, Debosmita Kundu, Sydney Honold, Hannah Wickham, Nicholas E. Topping, Dipak Kumar Sahoo, Basanta Bista, Jeffrey Tamplin, Oscar Ospina, Pablo Piñeyro, David K. Meyerholz, Karin Allenspach, Jonathan P. Mochel, Nicole Valenzuela

## Abstract

Painted turtles are remarkable for their well-developed freeze tolerance and associated resilience to hypoxia/anoxia, oxidative stress, and ability to supercool. They are, therefore, an ideal model for biomedical research on hypoxia-induced injuries (including strokes), tissue cooling during extensive surgeries, and organ cryopreservation. Yet, the seasonal reproduction and slow maturation of turtles hinder basic and applied biomedical research. To overcome these limitations, we developed the first adult stem cell-derived turtle hepatic organoids, which provide 3D self-assembled structures that mimic their original tissue and allow for *in vitro* testing and experimentation without constantly harvesting donor tissue and screening offspring. Our pioneering work with turtles represents the first for this vertebrate Order and complements the only other organoid lines from non-avian reptiles, derived from snake venom glands. Here we report the isolation and characterization of hepatic organoids derived from painted, snapping, and spiny softshell turtles spanning ∼175 million years of evolution, with a subset being preserved in a biobank. Morphological and transcriptomics revealed organoid cells resembling cholangiocytes, which was then compared to the tissue of origin. Deriving turtle organoids from multiple species and life stages demonstrates that our techniques are broadly applicable to chelonians, permitting the development of functional genomic tools currently missing in most herpetological research. When combined with genetic editing, this platform will further support studies of genome-to-phenome mapping, gene function, genome architecture, and adaptive responses to climate change, among others. We discuss the unique abilities of turtles, including their overwintering potential, which has implications for ecological, evolutionary, and biomedical research.

**SIGNIFICANCE:** Here we developed the first turtle-derived organoid biobank from the liver of multiple chelonians with a subset characterized via histology, RNA sequencing transcriptomics, single-nuclei RNA sequencing, and transmission electron microscopy. Furthermore, we discuss the potential of the 3D organoid model to investigate unique physiological adaptations of turtles which could unravel the molecular mechanisms underlying their overwintering capacity, opening the door for *in vitro* biomedical studies relevant to hepatic ischemia-reperfusion injury to organ cryopreservation, beyond fundamental ecology and evolution. This organoid biobank represents a novel resource for the scientific community to support research regarding the unique adaptations of this understudied Order of vertebrates.
