## Supplemental Table 1 for "Characterization of the First Turtle Organoids: A Model for Investigating Unique Adaptations with Biomedical Potential"

### Sheet: Master_List
	Organ	ID	Common Name	Species	Age	Sex	Biobanked	Incubator Temp	Date	Step	Passages Attempted	Frozen	RNA Preserved	RNA-seq	Block	Contaminated	Discarded	Days In Culture
	Liver	Turtle 1	Spiny softshell	Apalone spinifera	1-2yr old juvenile	F	No	30 °C	2021-02-08	Isolation	2	No	No	No	No	No	Yes	24
		Turtle 2	Snapping Turtle	Chelydra serpentina	1yr old juvenile	M	No	30 °C	2021-04-26	Isolation	2	No	No	No	Yes	No	Yes	31
		Turtle 3	Snapping Turtle	Chelydra serpentina	1yr old juvenile	M	No	30 °C	2021-05-18	Isolation	2	No	No	No	Yes	Yes	Yes	23
		Turtle 4	Snapping Turtle	Chelydra serpentina	1yr old juvenile	M	Yes	30 °C	2021-05-18	Isolation	4	P2 (6/9/2021), P2 (6/11/2021)	Yes	Bulk	Yes	No	Yes	39
								30 °C	2022-08-19	Defrost P2 (6/9/2021)	7	P7 (9/30/2022), P9 (10/21/2022)	No	No	No	No	No	64
		Turtle 5	Spiny softshell	Apalone spinifera	1-2yr old juvenile	F	No	30 °C	2021-07-15	Isolation	2	No	No	No	No	No	Yes	26
		Turtle 6	Spiny softshell	Apalone spinifera	1-2yr old juvenile	M	No	30 °C	2021-07-15	Isolation	2	No	No	No	No	No	Yes	26
		Turtle 7	Spiny softshell	Apalone spinifera	1-2yr old juvenile	F	No	30 °C	2021-07-15	Isolation	4	P2 (8/2/2021)	No	No	Yes	No	Yes	49
		Turtle 8	Painted Turtle	Chrysemys picta	Hatchling	F	Yes	30 °C	2021-09-24	Isolation	4	P2 (10/17/2021), P3 (10/25/2021), P4 (11/5/2021), P4 (11/10/2021)	Yes	Bulk	Yes	No	No	48
								30 °C	2022-08-19	Defrost P4 (11/5/2021)	7	P5 (9/2/2022), P8 (9/30/2022), P10 (10/21/2022)	No	No	No	No	No	64
		Turtle 9	Painted Turtle	Chrysemys picta	Hatchling	F	Yes	30 °C	2021-09-24	Isolation	3	P2 (10/17/2021), P2 (10/25/2021), P2 (10/27/2021), P3 (11/5/2021), P3 (11/10/2021)	Yes	Bulk	Yes	No	No	48
		Turtle 10	Spiny softshell	Apalone spinifera	1-2yr old Juvenile	M	No	30 °C	2021-10-20	Isolation	5	P2 (11/8/2021)	No	No	Yes	No	Yes	43
								30 °C	2022-01-12	Defrost P2 (11/8/2021)	0	No	No	No	No	Yes	Yes	3
								30 °C	2022-01-14	Defrost P2 (11/8/2021)	1	No	No	No	No	No	Yes	38
		Turtle 11	Painted Turtle	Chrysemys picta	Hatchling	M	Yes	30 °C	2021-10-20	Isolation	2	P1 (11/8/2021), P2 (11/19/2021)	Yes	Bulk	Yes	No	No	31
		Turtle 12	Painted Turtle	Chrysemys picta	Adult	M	Yes	30 °C	2021-12-03	Isolation	2	P2 (1/3/2022), P2 (1/10/2022)	Yes	No	Yes	Possibly	No	39
								30 °C	2022-01-12	Defrost P2 (1/3/2021)	1	P3 (1/21/2022)	Yes	Bulk	Yes	No	No	10
								30 °C	2022-08-22	Defrost P2 (1/3/2021)	6	P3 (9/2/2022), P5 (9/30/2022), P8 (10/21/2022)	No	No	No	No	No	61
								30 °C	2022-10-26	Defrost P3 (1/21/2022)	2	P5 (12/2/2022)	No	No	No	No	No	38
		Turtle 13	Painted Turtle	Chrysemys picta	Adult	M	Yes	30 °C	2021-12-06	Isolation	1	P1 (1/3/2022), P1 (1/10/2022)	Yes	No	Yes	Possibly	No	36
								30 °C	2022-01-12	Defrost P1 (1/3/2021)	1	P2 (1/21/2022)	Yes	Bulk	Yes	No	No	10
		Turtle 14	Painted Turtle	Chrysemys picta	Adult	M	Yes	30 °C	2021-12-08	Isolation	1	P1 (1/5/2022)	No	No	Yes	Possibly	Yes	36
								30 °C	2022-01-12	Defrost P1 (1/5/2022)	1	P2 (1/24/2022), P2 (1/28/2022)	Yes	Bulk	Yes	No	No	17
								30 °C	2022-08-19	Defrost P2 (1/28/2022)	0	No	No	No	No	No	Yes	6
								30 °C	2022-08-20	Defrost P2 (1/28/2022)	0	No	No	No	No	No	Yes	3
		Turtle 15	Painted Turtle	Chrysemys picta	Embryo	Not determined (incubated at female promoting temperature)	No	30 °C	2022-07-05	Isolation	0	No	No	No	No	No	Yes	9
		Turtle 22	Painted Turtle	Chrysemys picta	Embryo (stage 22)	Not determined (incubated at male promoting temperature)	Yes	30 °C	2022-07-21	Isolation	12	P1 (8/3/2022), P2 (8/10/2022), P12 (9/19/2022), P12 (9/27/2022)	Yes	Single Nuclei	Yes	No	No	69
								30 °C	2022-08-19	Defrost P2 (8/10/2022)	8	P7 (9/23/2022), P7 (9/30/2022), P10 (10/21/2022)	No	No	No	No	No	64
								30 °C	2022-10-26	Defrost P12 (9/27/2022)	2	P14 (11/22/2022)	No	No	No	No	No	28
