## Supplemental Table 2 for "Characterization of the First Turtle Organoids: A Model for Investigating Unique Adaptations with Biomedical Potential"

### Sheet: Sheet1 (2)
	Species	Sample ID	Age	Sample Type	Tissue Of Origin	% Reads Mapped and Properly Paired
	Chelydra serpentina	Turtle 04	Juvenile	Organoid	Liver	88.82
	Chelydra serpentina	Turtle 04	Juvenile	Tissue	Liver	84.49
	Chrysemys picta	Turtle 08	Hatchling	Organoid	Liver	96.39
	Chrysemys picta	Turtle 08	Hatchling	Tissue	Liver	96.9
	Chrysemys picta	Turtle 09	Hatchling	Organoid	Liver	96.51
	Chrysemys picta	Turtle 09	Hatchling	Tissue	Liver	95.71
	Chrysemys picta	Turtle 11	Hatchling	Organoid	Liver	96.69
	Chrysemys picta	Turtle 11	Hatchling	Tissue	Liver	95.98
	Chrysemys picta	Turtle 12	Adult	Organoid	Liver	96.58
	Chrysemys picta	Turtle 12	Adult	Tissue	Liver	94.39
	Chrysemys picta	Turtle 13	Adult	Organoid	Liver	96.17
	Chrysemys picta	Turtle 13	Adult	Tissue	Liver	94.04
	Chrysemys picta	Turtle 14	Adult	Organoid	Liver	96.66
	Chrysemys picta	Turtle 14	Adult	Tissue	Liver	95.3
